# STAT5-dependent regulation of CDC25A by miR-16 controls proliferation and differentiation in FLT3-ITD acute myeloid leukemia

**DOI:** 10.1101/708594

**Authors:** Gabrielle Sueur, Alison Boutet, Mathilde Gotanègre, Véronique Mansat-De Mas, Arnaud Besson, Stéphane Manenti, Sarah Bertoli

## Abstract

We recently identified the CDC25A phosphatase as a key actor in proliferation and differentiation in acute myeloid leukemia which expresses the FLT3-ITD mutation. In this paper we demonstrate that CDC25A level is controlled by a complex STAT5/miR-16 transcription and translation pathway working downstream of this receptor. First, we established by CHIP analysis that STAT5 is directly involved in FLT3-ITD-dependent *CDC25A* gene transcription. In addition, we determined that miR-16 expression is repressed by FLT3-ITD activity, and that STAT5 participates in this repression. In accordance with these results, miR-16 expression was significantly reduced in a panel of AML primary samples carrying the FLT3-ITD mutation when compared with FLT3wt cells. The expression of a miR-16 mimic reduced CDC25A protein and mRNA levels, and RNA interference-mediated down modulation of miR-16 restored CDC25A expression in response to FLT3-ITD inhibition. Finally, decreasing miR-16 expression partially restored the proliferation of cells treated with the FLT3 inhibitor AC220, while the expression of miR-16 mimic stopped this proliferation and induced monocytic differentiation of AML cells. In summary, we identified a FLT3-ITD/STAT5/miR-16/CDC25A axis essential for AML cell proliferation and differentiation.
