## Supplementary table 1 for "STAT5-dependent regulation of CDC25A by miR-16 controls proliferation and differentiation in FLT3-ITD acute myeloid leukemia"

### Sheet: Feuil1
	Forward	Reverse
CDC25A TATA Box 21/105	CCGCTATTACCGCGAAAGG	AGCTCCGGGTAGCAGAAA
STAT site in the CDC25A promoter -186/-59	CTTCTGAGAGCCGATGAC	CAAACGGAATCCACCAATC
Supplementary Table 1: Primers used in ChIP experiments (Fig 2.A)
